# SmartPeak automates targeted and quantitative metabolomics data processing

**DOI:** 10.1101/2020.07.14.202002

**Authors:** Svetlana Kutuzova, Pasquale Colaianni, Hannes Röst, Timo Sachsenberg, Oliver Alka, Oliver Kohlbacher, Bo Burla, Federico Torta, Lars Schrübbers, Mette Kristensen, Lars Nielsen, Markus J. Herrgård, Douglas McCloskey

## Abstract

SmartPeak is an application that encapsulates advanced algorithms to enable fast, accurate, and automated processing of CE-, GC- and LC-MS(/MS) data, and HPLC data for targeted and semi-targeted metabolomics, lipidomics, and fluxomics experiments.
