## Supplementary material for "SmartPeak automates targeted and quantitative metabolomics data processing": Table S2

ProteinName	FullPeptideName	transition_group_id	transition_name	RetentionTime	Annotation	PrecursorMz	MS1 Res	ProductMz	MS2 Res	Dwell	Fragmentor	Collision Energy	Cell Accelerator Voltage	LibraryIntensity	decoy	PeptideSequence	LabelType	PrecursorCharge	FragmentCharge	FragmentType	FragmentSeriesNumber	quantifying_transition	identifying_transition	detecting_transition
CE 15:0		CE 15:0	CE 15:0	495.42		628.6	Unit	369.3	Unit					1	0		Light	1	1		1	TRUE	FALSE	TRUE
CE 16:0		CE 16:0	CE 16:0	499.08		642.6	Unit	369.3	Unit					1	0		Light	1	1		1	TRUE	FALSE	TRUE
CE 16:1		CE 16:1	CE 16:1	488.1		640.6	Unit	369.3	Unit					1	0		Light	1	1		1	TRUE	FALSE	TRUE
CE 17:0		CE 17:0	CE 17:0	502.68		656.6	Unit	369.3	Unit					1	0		Light	1	1		1	TRUE	FALSE	TRUE
CE 17:1		CE 17:1	CE 17:1	493.56		654.6	Unit	369.3	Unit					1	0		Light	1	1		1	TRUE	FALSE	TRUE
CE 18:0		CE 18:0	CE 18:0	508.98		670.7	Unit	369.3	Unit					1	0		Light	1	1		1	TRUE	FALSE	TRUE
CE 18:1		CE 18:1	CE 18:1	499.92		668.6	Unit	369.3	Unit					1	0		Light	1	1		1	TRUE	FALSE	TRUE
CE 18:2		CE 18:2	CE 18:2	489.9		666.6	Unit	369.3	Unit					1	0		Light	1	1		1	TRUE	FALSE	TRUE
CE 18:3		CE 18:3	CE 18:3	482.64		664.6	Unit	369.3	Unit					1	0		Light	1	1		1	TRUE	FALSE	TRUE
CE 20:1		CE 20:1	CE 20:1	508.86		696.7	Unit	369.3	Unit					1	0		Light	1	1		1	TRUE	FALSE	TRUE
CE 20:2		CE 20:2	CE 20:2	500.7		694.7	Unit	369.3	Unit					1	0		Light	1	1		1	TRUE	FALSE	TRUE
CE 20:3		CE 20:3	CE 20:3	492.6		692.6	Unit	369.3	Unit					1	0		Light	1	1		1	TRUE	FALSE	TRUE
CE 20:4		CE 20:4	CE 20:4	485.28		690.6	Unit	369.3	Unit					1	0		Light	1	1		1	TRUE	FALSE	TRUE
CE 20:5		CE 20:5	CE 20:5	476.22		688.6	Unit	369.3	Unit					1	0		Light	1	1		1	TRUE	FALSE	TRUE
CE 22:4		CE 22:4	CE 22:4	493.44		718.7	Unit	369.3	Unit					1	0		Light	1	1		1	TRUE	FALSE	TRUE
CE 22:5		CE 22:5	CE 22:5	486.18		716.6	Unit	369.3	Unit					1	0		Light	1	1		1	TRUE	FALSE	TRUE
CE 22:6		CE 22:6	CE 22:6	479.82		714.6	Unit	369.3	Unit					1	0		Light	1	1		1	TRUE	FALSE	TRUE
CE 24:4		CE 24:4	CE 24:4	502.44		746.7	Unit	369.3	Unit					1	0		Light	1	1		1	TRUE	FALSE	TRUE
DG 12:0_12:0 [-12:0] (IS)		DG 12:0_12:0 [-12:0] (IS)	DG 12:0_12:0 [-12:0] (IS)	294.42		474.7	Unit	257.1	Unit					1	0		Heavy	1	1		1	TRUE	FALSE	TRUE
DG 14:0_16:0 [-16:0]		DG 14:0_16:0 [-16:0]	DG 14:0_16:0 [-16:0]	366.12		558.5	Unit	285.2	Unit					1	0		Light	1	1		1	TRUE	FALSE	TRUE
DG 14:0_16:1 [-16:1]		DG 14:0_16:1 [-16:1]	DG 14:0_16:1 [-16:1]	350.46		556.5	Unit	285.2	Unit					1	0		Light	1	1		1	TRUE	FALSE	TRUE
DG 14:0_18:1 [-14:0]		DG 14:0_18:1 [-14:0]	DG 14:0_18:1 [-14:0]	369.72		584.5	Unit	339.3	Unit					1	0		Light	1	1		1	TRUE	FALSE	TRUE
DG 14:0_18:1 [-18:1]		DG 14:0_18:1 [-18:1]	DG 14:0_18:1 [-18:1]	370.62		584.5	Unit	285.2	Unit					1	0		Light	1	1		1	TRUE	FALSE	TRUE
DG 16:0_16:0 [-16:0]		DG 16:0_16:0 [-16:0]	DG 16:0_16:0 [-16:0]	388.08		586.5	Unit	313.2	Unit					1	0		Light	1	1		1	TRUE	FALSE	TRUE
DG 16:0_16:1		DG 16:0_16:1	DG 16:0_16:1 [-16:0]	371.58		584.5	Unit	311.2	Unit					1	0		Light	1	1		1	TRUE	FALSE	TRUE
DG 16:0_16:1		DG 16:0_16:1	DG 16:0_16:1 [-16:1]	371.58		584.5	Unit	313.2	Unit					1	0		Light	1	1		1	TRUE	FALSE	TRUE
DG 16:0_18:0 [-16:0]		DG 16:0_18:0 [-16:0]	DG 16:0_18:0 [-16:0]	406.2		614.6	Unit	341.3	Unit					1	0		Light	1	1		1	TRUE	FALSE	TRUE
DG 16:0_18:0 [-16:1]		DG 16:0_18:0 [-16:1]	DG 16:0_18:0 [-16:1]	356.88		582.5	Unit	311.2	Unit					1	0		Light	1	1		1	TRUE	FALSE	TRUE
DG 16:0_18:0 [-18:0]		DG 16:0_18:0 [-18:0]	DG 16:0_18:0 [-18:0]	405.24		614.6	Unit	313.3	Unit					1	0		Light	1	1		1	TRUE	FALSE	TRUE
DG 16:0_18:1		DG 16:0_18:1	DG 16:0_18:1 [-16:0]	389.82		612.6	Unit	339.3	Unit					1	0		Light	1	1		1	TRUE	FALSE	TRUE
DG 16:0_18:1		DG 16:0_18:1	DG 16:0_18:1 [-18:1]	389.82		612.6	Unit	313.3	Unit					1	0		Light	1	1		1	TRUE	FALSE	TRUE
DG 16:0_18:2		DG 16:0_18:2	DG 16:0_18:2 [-16:0]	375.18		610.5	Unit	337.2	Unit					1	0		Light	1	1		1	TRUE	FALSE	TRUE
DG 16:0_18:2		DG 16:0_18:2	DG 16:0_18:2 [-18:2]	375.18		610.5	Unit	313.2	Unit					1	0		Light	1	1		1	TRUE	FALSE	TRUE
DG 16:0_20:4 [-20:4]		DG 16:0_20:4 [-20:4]	DG 16:0_20:4 [-20:4]	372.36		634.5	Unit	313.2	Unit					1	0		Light	1	1		1	TRUE	FALSE	TRUE
DG 16:1_18:1 [-16:1]		DG 16:1_18:1 [-16:1]	DG 16:1_18:1 [-16:1]	374.28		610.5	Unit	339.2	Unit					1	0		Light	1	1		1	TRUE	FALSE	TRUE
DG 16:1_18:1 [-18:1]		DG 16:1_18:1 [-18:1]	DG 16:1_18:1 [-18:1]	375.18		610.5	Unit	311.2	Unit					1	0		Light	1	1		1	TRUE	FALSE	TRUE
DG 18:0_18:0 [-18:0]		DG 18:0_18:0 [-18:0]	DG 18:0_18:0 [-18:0]	422.4		642.6	Unit	341.3	Unit					1	0		Light	1	1		1	TRUE	FALSE	TRUE
DG 18:0_18:1		DG 18:0_18:1	DG 18:0_18:1 [-18:0]	407.82		640.6	Unit	339.3	Unit					1	0		Light	1	1		1	TRUE	FALSE	TRUE
DG 18:0_18:1		DG 18:0_18:1	DG 18:0_18:1 [-18:1]	407.82		640.6	Unit	341.3	Unit					1	0		Light	1	1		1	TRUE	FALSE	TRUE
DG 18:0_18:2		DG 18:0_18:2	DG 18:0_18:2 [-18:0]	395.1		638.6	Unit	337.3	Unit					1	0		Light	1	1		1	TRUE	FALSE	TRUE
DG 18:0_18:2		DG 18:0_18:2	DG 18:0_18:2 [-18:2]	395.1		638.6	Unit	341.3	Unit					1	0		Light	1	1		1	TRUE	FALSE	TRUE
DG 18:0_20:4 [-20:4]		DG 18:0_20:4 [-20:4]	DG 18:0_20:4 [-20:4]	392.28		662.6	Unit	341.3	Unit					1	0		Light	1	1		1	TRUE	FALSE	TRUE
DG 18:1_18:1 [-18:1]		DG 18:1_18:1 [-18:1]	DG 18:1_18:1 [-18:1]	392.4		638.6	Unit	339.3	Unit					1	0		Light	1	1		1	TRUE	FALSE	TRUE
DG 18:1_18:2		DG 18:1_18:2	DG 18:1_18:2 [-18:1]	377.82		636.6	Unit	337.3	Unit					1	0		Light	1	1		1	TRUE	FALSE	TRUE
DG 18:1_18:2		DG 18:1_18:2	DG 18:1_18:2 [-18:2]	377.82		636.6	Unit	339.3	Unit					1	0		Light	1	1		1	TRUE	FALSE	TRUE
DG 18:1_18:3 [-18:3]		DG 18:1_18:3 [-18:3]	DG 18:1_18:3 [-18:3]	365.04		634.5	Unit	339.2	Unit					1	0		Light	1	1		1	TRUE	FALSE	TRUE
DG 18:1_20:4		DG 18:1_20:4	DG 18:1_20:4 [-18:1]	375		660.6	Unit	361.3	Unit					1	0		Light	1	1		1	TRUE	FALSE	TRUE
DG 18:1_20:4		DG 18:1_20:4	DG 18:1_20:4 [-20:4]	375		660.6	Unit	339.3	Unit					1	0		Light	1	1		1	TRUE	FALSE	TRUE
DG 18:2_18:2 [-18:2]		DG 18:2_18:2 [-18:2]	DG 18:2_18:2 [-18:2]	362.28		634.5	Unit	337.2	Unit					1	0		Light	1	1		1	TRUE	FALSE	TRUE
DG 18:2_20:4 [-20:4]		DG 18:2_20:4 [-20:4]	DG 18:2_20:4 [-20:4]	359.52		658.5	Unit	337.2	Unit					1	0		Light	1	1		1	TRUE	FALSE	TRUE
LPE 14:0 (IS)		LPE 14:0 (IS)	LPE 14:0 (IS)	137.52		426.3	Unit	285.2	Unit					1	0		Heavy	1	1		1	TRUE	FALSE	TRUE
LPE 16:0		LPE 16:0	LPE 16:0	178.26		454.3	Unit	313.3	Unit					1	0		Light	1	1		1	TRUE	FALSE	TRUE
LPE 18:0		LPE 18:0	LPE 18:0	208.38		482.3	Unit	341.3	Unit					1	0		Light	1	1		1	TRUE	FALSE	TRUE
LPE 18:1		LPE 18:1	LPE 18:1	185.46		480.3	Unit	339.3	Unit					1	0		Light	1	1		1	TRUE	FALSE	TRUE
LPE 18:2		LPE 18:2	LPE 18:2	162.9		478.3	Unit	337.3	Unit					1	0		Light	1	1		1	TRUE	FALSE	TRUE
LPE 20:4		LPE 20:4	LPE 20:4	160.92		502.3	Unit	361.3	Unit					1	0		Light	1	1		1	TRUE	FALSE	TRUE
LPE 22:6		LPE 22:6	LPE 22:6	157.14		526.3	Unit	385.3	Unit					1	0		Light	1	1		1	TRUE	FALSE	TRUE
PE 28:0 (IS)		PE 28:0 (IS)	PE 28:0 (IS)	296.16		636.5	Unit	495.5	Unit					1	0		Heavy	1	1		1	TRUE	FALSE	TRUE
PE 34:1		PE 34:1	PE 34:1	346.62		718.5	Unit	577.5	Unit					1	0		Light	1	1		1	TRUE	FALSE	TRUE
PE 34:2		PE 34:2	PE 34:2	330.12		716.5	Unit	575.5	Unit					1	0		Light	1	1		1	TRUE	FALSE	TRUE
PE 36:1		PE 36:1	PE 36:1	366.6		746.6	Unit	605.6	Unit					1	0		Light	1	1		1	TRUE	FALSE	TRUE
PE 36:2		PE 36:2	PE 36:2	352.86		744.6	Unit	603.5	Unit					1	0		Light	1	1		1	TRUE	FALSE	TRUE
PE 36:3		PE 36:3	PE 36:3	333.66		742.5	Unit	601.5	Unit					1	0		Light	1	1		1	TRUE	FALSE	TRUE
PE 36:4		PE 36:4	PE 36:4	328.14		740.5	Unit	599.5	Unit					1	0		Light	1	1		1	TRUE	FALSE	TRUE
PE 38:3		PE 38:3	PE 38:3	359.1		770.6	Unit	629.6	Unit					1	0		Light	1	1		1	TRUE	FALSE	TRUE
PE 38:4		PE 38:4	PE 38:4	350.88		768.6	Unit	627.5	Unit					1	0		Light	1	1		1	TRUE	FALSE	TRUE
PE 38:5		PE 38:5	PE 38:5	331.62		766.5	Unit	625.5	Unit					1	0		Light	1	1		1	TRUE	FALSE	TRUE
PE 38:6		PE 38:6	PE 38:6	324.3		764.5	Unit	623.5	Unit					1	0		Light	1	1		1	TRUE	FALSE	TRUE
PE 40:4		PE 40:4	PE 40:4	364.5		796.6	Unit	655.6	Unit					1	0		Light	1	1		1	TRUE	FALSE	TRUE
PE 40:5		PE 40:5	PE 40:5	352.5		794.6	Unit	653.6	Unit					1	0		Light	1	1		1	TRUE	FALSE	TRUE
PE 40:6		PE 40:6	PE 40:6	345.24		792.6	Unit	651.5	Unit					1	0		Light	1	1		1	TRUE	FALSE	TRUE
PE O-18:1/20:3		PE O-18:1/20:3	PE O-18:1/20:3	359.22		754.6	Unit	613.6	Unit					1	0		Light	1	1		1	TRUE	FALSE	TRUE
PE P-16:0/18:1		PE P-16:0/18:1	PE P-16:0/18:1 [FA]	358.5		702.5	Unit	339.3	Unit					1	0		Light	1	1		1	TRUE	FALSE	TRUE
PE P-16:0/18:1		PE P-16:0/18:1	PE P-16:0/18:1 [head group]	358.5		702.5	Unit	364.3	Unit					1	0		Light	1	1		1	TRUE	FALSE	TRUE
PE P-16:0/18:2		PE P-16:0/18:2	PE P-16:0/18:2 [FA]	342.12		700.5	Unit	337.3	Unit					1	0		Light	1	1		1	TRUE	FALSE	TRUE
PE P-16:0/18:2		PE P-16:0/18:2	PE P-16:0/18:2 [head group]	342.12		700.5	Unit	364.3	Unit					1	0		Light	1	1		1	TRUE	FALSE	TRUE
PE P-16:0/20:4		PE P-16:0/20:4	PE P-16:0/20:4 [FA]	340.14		724.5	Unit	361.3	Unit					1	0		Light	1	1		1	TRUE	FALSE	TRUE
PE P-16:0/20:4		PE P-16:0/20:4	PE P-16:0/20:4 [head group]	340.14		724.5	Unit	364.3	Unit					1	0		Light	1	1		1	TRUE	FALSE	TRUE
PE P-16:0/22:5		PE P-16:0/22:5	PE P-16:0/22:5 [FA]	341.82		750.5	Unit	387.3	Unit					1	0		Light	1	1		1	TRUE	FALSE	TRUE
PE P-16:0/22:5		PE P-16:0/22:5	PE P-16:0/22:5 [head group]	341.82		750.5	Unit	364.3	Unit					1	0		Light	1	1		1	TRUE	FALSE	TRUE
PE P-16:0/22:6		PE P-16:0/22:6	PE P-16:0/22:6 [FA]	335.4		748.5	Unit	385.3	Unit					1	0		Light	1	1		1	TRUE	FALSE	TRUE
PE P-16:0/22:6		PE P-16:0/22:6	PE P-16:0/22:6 [head group]	335.4		748.5	Unit	364.3	Unit					1	0		Light	1	1		1	TRUE	FALSE	TRUE
PE P-18:0/18:1		PE P-18:0/18:1	PE P-18:0/18:1 [FA]	379.44		730.5	Unit	339.3	Unit					1	0		Light	1	1		1	TRUE	FALSE	TRUE
PE P-18:0/18:1		PE P-18:0/18:1	PE P-18:0/18:1 [head group]	379.44		730.5	Unit	392.3	Unit					1	0		Light	1	1		1	TRUE	FALSE	TRUE
PE P-18:0/18:2		PE P-18:0/18:2	PE P-18:0/18:2 [FA]	364.86		728.6	Unit	337.3	Unit					1	0		Light	1	1		1	TRUE	FALSE	TRUE
PE P-18:0/18:2		PE P-18:0/18:2	PE P-18:0/18:2 [head group]	364.86		728.6	Unit	392.3	Unit					1	0		Light	1	1		1	TRUE	FALSE	TRUE
PE P-18:0/20:4		PE P-18:0/20:4	PE P-18:0/20:4 [FA]	361.98		752.6	Unit	361.3	Unit					1	0		Light	1	1		1	TRUE	FALSE	TRUE
PE P-18:0/20:4		PE P-18:0/20:4	PE P-18:0/20:4 [head group]	361.98		752.6	Unit	392.3	Unit					1	0		Light	1	1		1	TRUE	FALSE	TRUE
PE P-18:0/22:5		PE P-18:0/22:5	PE P-18:0/22:5 [FA]	363.66		778.5	Unit	387.3	Unit					1	0		Light	1	1		1	TRUE	FALSE	TRUE
PE P-18:0/22:5		PE P-18:0/22:5	PE P-18:0/22:5 [head group]	363.66		778.5	Unit	392.3	Unit					1	0		Light	1	1		1	TRUE	FALSE	TRUE
PE P-18:0/22:6		PE P-18:0/22:6	PE P-18:0/22:6 [FA]	357.24		776.6	Unit	385.3	Unit					1	0		Light	1	1		1	TRUE	FALSE	TRUE
PE P-18:0/22:6		PE P-18:0/22:6	PE P-18:0/22:6 [head group]	357.24		776.6	Unit	392.3	Unit					1	0		Light	1	1		1	TRUE	FALSE	TRUE
PE P-20:0/20:4 [FA]		PE P-20:0/20:4 [FA]	PE P-20:0/20:4 [FA]	383.88		780.6	Unit	361.3	Unit					1	0		Light	1	1		1	TRUE	FALSE	TRUE
PE P-20:0/20:4 [head group]		PE P-20:0/20:4 [head group]	PE P-20:0/20:4 [head group]	382.92		780.6	Unit	420.3	Unit					1	0		Light	1	1		1	TRUE	FALSE	TRUE
PG 28:0 (IS)		PG 28:0 (IS)	PG 28:0 (IS)	267.48		684.6	Unit	495.5	Unit					1	0		Heavy	1	1		1	TRUE	FALSE	TRUE
PG 34:1		PG 34:1	PG 34:1	317.82		766.6	Unit	577.5	Unit					1	0		Light	1	1		1	TRUE	FALSE	TRUE
PI 25:0 (IS)		PI 25:0 (IS)	PI 25:0 (IS)	227.46		730.3	Unit	453.2	Unit					1	0		Heavy	1	1		1	TRUE	FALSE	TRUE
PI 32:1		PI 32:1	PI 32:1	290.1		826.5	Unit	549.5	Unit					1	0		Light	1	1		1	TRUE	FALSE	TRUE
PI 34:1		PI 34:1	PI 34:1	310.2		854.6	Unit	577.6	Unit					1	0		Light	1	1		1	TRUE	FALSE	TRUE
PI 34:2		PI 34:2	PI 34:2	294.6		852.6	Unit	575.6	Unit					1	0		Light	1	1		1	TRUE	FALSE	TRUE
PI 36:1		PI 36:1	PI 36:1	331.26		882.6	Unit	605.6	Unit					1	0		Light	1	1		1	TRUE	FALSE	TRUE
PI 36:2		PI 36:2	PI 36:2	317.52		880.6	Unit	603.6	Unit					1	0		Light	1	1		1	TRUE	FALSE	TRUE
PI 36:3		PI 36:3	PI 36:3	298.26		878.6	Unit	601.6	Unit					1	0		Light	1	1		1	TRUE	FALSE	TRUE
PI 36:4		PI 36:4	PI 36:4	293.64		876.6	Unit	599.6	Unit					1	0		Light	1	1		1	TRUE	FALSE	TRUE
PI 38:2		PI 38:2	PI 38:2	336.78		908.6	Unit	631.6	Unit					1	0		Light	1	1		1	TRUE	FALSE	TRUE
PI 38:3		PI 38:3	PI 38:3	323.88		906.6	Unit	629.6	Unit					1	0		Light	1	1		1	TRUE	FALSE	TRUE
PI 38:4		PI 38:4	PI 38:4	316.56		904.6	Unit	627.6	Unit					1	0		Light	1	1		1	TRUE	FALSE	TRUE
PI 38:5		PI 38:5	PI 38:5	296.4		902.6	Unit	625.6	Unit					1	0		Light	1	1		1	TRUE	FALSE	TRUE
PI 38:6		PI 38:6	PI 38:6	288.12		900.6	Unit	623.6	Unit					1	0		Light	1	1		1	TRUE	FALSE	TRUE
PI 40:4		PI 40:4	PI 40:4	330.3		932.6	Unit	655.6	Unit					1	0		Light	1	1		1	TRUE	FALSE	TRUE
PI 40:5		PI 40:5	PI 40:5	317.4		930.6	Unit	653.6	Unit					1	0		Light	1	1		1	TRUE	FALSE	TRUE
PI 40:6		PI 40:6	PI 40:6	310.08		928.6	Unit	651.6	Unit					1	0		Light	1	1		1	TRUE	FALSE	TRUE
PS 28:0 (IS)		PS 28:0 (IS)	PS 28:0 (IS)	263.94		680.5	Unit	495.5	Unit					1	0		Heavy	1	1		1	TRUE	FALSE	TRUE
PS 38:4		PS 38:4	PS 38:4	319.44		812.5	Unit	627.5	Unit					1	0		Light	1	1		1	TRUE	FALSE	TRUE
LPC 14:0		LPC 14:0	LPC 14:0	132.06		468.3	Unit	184.1	Unit					1	0		Light	1	1		1	TRUE	FALSE	TRUE
LPC 15:0		LPC 15:0	LPC 15:0	155.58		482.3	Unit	184.1	Unit					1	0		Light	1	1		1	TRUE	FALSE	TRUE
LPC 16:0		LPC 16:0	LPC 16:0	173.58		496.3	Unit	184.1	Unit					1	0		Light	1	1		1	TRUE	FALSE	TRUE
LPC 16:1		LPC 16:1	LPC 16:1	145.5		494.3	Unit	184.1	Unit					1	0		Light	1	1		1	TRUE	FALSE	TRUE
LPC 17:0		LPC 17:0	LPC 17:0	189.84		510.4	Unit	184.1	Unit					1	0		Light	1	1		1	TRUE	FALSE	TRUE
LPC 17:1		LPC 17:1	LPC 17:1	165.42		508.4	Unit	184.1	Unit					1	0		Light	1	1		1	TRUE	FALSE	TRUE
LPC 18:0		LPC 18:0	LPC 18:0	203.52		524.4	Unit	184.1	Unit					1	0		Light	1	1		1	TRUE	FALSE	TRUE
LPC 18:1		LPC 18:1	LPC 18:1	180.66		522.4	Unit	184.1	Unit					1	0		Light	1	1		1	TRUE	FALSE	TRUE
LPC 18:2		LPC 18:2	LPC 18:2	158.1		520.3	Unit	184.1	Unit					1	0		Light	1	1		1	TRUE	FALSE	TRUE
LPC 18:3		LPC 18:3	LPC 18:3	132.78		518.3	Unit	184.1	Unit					1	0		Light	1	1		1	TRUE	FALSE	TRUE
LPC 19:0		LPC 19:0	LPC 19:0	217.02		538.4	Unit	184.1	Unit					1	0		Light	1	1		1	TRUE	FALSE	TRUE
LPC 20:0 (IS)		LPC 20:0 (IS)	LPC 20:0 (IS)	229.68		552.4	Unit	184.1	Unit					1	0		Heavy	1	1		1	TRUE	FALSE	TRUE
LPC 20:1		LPC 20:1	LPC 20:1	207.78		550.4	Unit	184.1	Unit					1	0		Light	1	1		1	TRUE	FALSE	TRUE
LPC 20:2		LPC 20:2	LPC 20:2	188.7		548.4	Unit	184.1	Unit					1	0		Light	1	1		1	TRUE	FALSE	TRUE
LPC 20:3		LPC 20:3	LPC 20:3	170.64		546.4	Unit	184.1	Unit					1	0		Light	1	1		1	TRUE	FALSE	TRUE
LPC 20:4		LPC 20:4	LPC 20:4	156.18		544.3	Unit	184.1	Unit					1	0		Light	1	1		1	TRUE	FALSE	TRUE
LPC 20:5		LPC 20:5	LPC 20:5	132.66		542.3	Unit	184.1	Unit					1	0		Light	1	1		1	TRUE	FALSE	TRUE
LPC 22:0		LPC 22:0	LPC 22:0	257.88		580.4	Unit	184.1	Unit					1	0		Light	1	1		1	TRUE	FALSE	TRUE
LPC 22:1		LPC 22:1	LPC 22:1	230.52		578.4	Unit	184.1	Unit					1	0		Light	1	1		1	TRUE	FALSE	TRUE
LPC 22:5		LPC 22:5	LPC 22:5	164.22		570.4	Unit	184.1	Unit					1	0		Light	1	1		1	TRUE	FALSE	TRUE
LPC 22:6		LPC 22:6	LPC 22:6	152.52		568.3	Unit	184.1	Unit					1	0		Light	1	1		1	TRUE	FALSE	TRUE
LPC 24:0		LPC 24:0	LPC 24:0	285.24		608.5	Unit	184.1	Unit					1	0		Light	1	1		1	TRUE	FALSE	TRUE
LPC 26:0		LPC 26:0	LPC 26:0	305.34		636.5	Unit	184.1	Unit					1	0		Light	1	1		1	TRUE	FALSE	TRUE
LPC O-16:0		LPC O-16:0	LPC O-16:0	187.2		482.4	Unit	104.1	Unit					1	0		Light	1	1		1	TRUE	FALSE	TRUE
LPC O-18:0		LPC O-18:0	LPC O-18:0	215.46		510.4	Unit	104.1	Unit					1	0		Light	1	1		1	TRUE	FALSE	TRUE
LPC O-18:1		LPC O-18:1	LPC O-18:1	192.66		508.4	Unit	104.1	Unit					1	0		Light	1	1		1	TRUE	FALSE	TRUE
LPC O-20:0		LPC O-20:0	LPC O-20:0	243.54		538.4	Unit	104.1	Unit					1	0		Light	1	1		1	TRUE	FALSE	TRUE
LPC O-20:1		LPC O-20:1	LPC O-20:1	218.94		536.4	Unit	104.1	Unit					1	0		Light	1	1		1	TRUE	FALSE	TRUE
PC 28:0 (IS)		PC 28:0 (IS)	PC 28:0 (IS)	288.72		678.5	Unit	184.1	Unit					1	0		Heavy	1	1		1	TRUE	FALSE	TRUE
PC 29:0		PC 29:0	PC 29:0	299.76		692.5	Unit	184.1	Unit					1	0		Light	1	1		1	TRUE	FALSE	TRUE
PC 31:0		PC 31:0	PC 31:0	324.54		720.6	Unit	184.1	Unit					1	0		Light	1	1		1	TRUE	FALSE	TRUE
PC 31:1		PC 31:1	PC 31:1	306.06		718.5	Unit	184.1	Unit					1	0		Light	1	1		1	TRUE	FALSE	TRUE
PC 32:0		PC 32:0	PC 32:0	335.52		734.6	Unit	184.1	Unit					1	0		Light	1	1		1	TRUE	FALSE	TRUE
PC 32:1		PC 32:1	PC 32:1	317.1		732.6	Unit	184.1	Unit					1	0		Light	1	1		1	TRUE	FALSE	TRUE
PC 32:2		PC 32:2	PC 32:2	299.58		730.5	Unit	184.1	Unit					1	0		Light	1	1		1	TRUE	FALSE	TRUE
PC 32:3		PC 32:3	PC 32:3	283.02		728.5	Unit	184.1	Unit					1	0		Light	1	1		1	TRUE	FALSE	TRUE
PC 33:1		PC 33:1	PC 33:1	328.08		746.6	Unit	184.1	Unit					1	0		Light	1	1		1	TRUE	FALSE	TRUE
PC 33:2		PC 33:2	PC 33:2	311.52		744.6	Unit	184.1	Unit					1	0		Light	1	1		1	TRUE	FALSE	TRUE
PC 34:0		PC 34:0	PC 34:0	357.36		762.6	Unit	184.1	Unit					1	0		Light	1	1		1	TRUE	FALSE	TRUE
PC 34:1		PC 34:1	PC 34:1	339.06		760.6	Unit	184.1	Unit					1	0		Light	1	1		1	TRUE	FALSE	TRUE
PC 34:3		PC 34:3	PC 34:3	305.04		756.6	Unit	184.1	Unit					1	0		Light	1	1		1	TRUE	FALSE	TRUE
PC 34:4		PC 34:4	PC 34:4	297.72		754.5	Unit	184.1	Unit					1	0		Light	1	1		1	TRUE	FALSE	TRUE
PC 35:1		PC 35:1	PC 35:1	349.92		774.6	Unit	184.1	Unit					1	0		Light	1	1		1	TRUE	FALSE	TRUE
PC 35:2		PC 35:2	PC 35:2	334.32		772.6	Unit	184.1	Unit					1	0		Light	1	1		1	TRUE	FALSE	TRUE
PC 35:3		PC 35:3	PC 35:3	316.92		770.6	Unit	184.1	Unit					1	0		Light	1	1		1	TRUE	FALSE	TRUE
PC 35:4		PC 35:4	PC 35:4	309.54		768.6	Unit	184.1	Unit					1	0		Light	1	1		1	TRUE	FALSE	TRUE
PC 36:1		PC 36:1	PC 36:1	360.84		788.6	Unit	184.1	Unit					1	0		Light	1	1		1	TRUE	FALSE	TRUE
PC 36:2		PC 36:2	PC 36:2	347.16		786.6	Unit	184.1	Unit					1	0		Light	1	1		1	TRUE	FALSE	TRUE
PC 36:3		PC 36:3	PC 36:3	326.94		784.6	Unit	184.1	Unit					1	0		Light	1	1		1	TRUE	FALSE	TRUE
PC 36:4		PC 36:4	PC 36:4	319.62		782.6	Unit	184.1	Unit					1	0		Light	1	1		1	TRUE	FALSE	TRUE
PC 36:5		PC 36:5	PC 36:5	305.82		780.6	Unit	184.1	Unit					1	0		Light	1	1		1	TRUE	FALSE	TRUE
PC 37:4		PC 37:4	PC 37:4	332.34		796.6	Unit	184.1	Unit					1	0		Light	1	1		1	TRUE	FALSE	TRUE
PC 37:5		PC 37:5	PC 37:5	314.94		794.6	Unit	184.1	Unit					1	0		Light	1	1		1	TRUE	FALSE	TRUE
PC 38:2		PC 38:2	PC 38:2	364.44		814.6	Unit	184.1	Unit					1	0		Light	1	1		1	TRUE	FALSE	TRUE
PC 38:3		PC 38:3	PC 38:3	352.5		812.6	Unit	184.1	Unit					1	0		Light	1	1		1	TRUE	FALSE	TRUE
PC 38:4		PC 38:4	PC 38:4	343.32		810.6	Unit	184.1	Unit					1	0		Light	1	1		1	TRUE	FALSE	TRUE
PC 38:5		PC 38:5	PC 38:5	324.06		808.6	Unit	184.1	Unit					1	0		Light	1	1		1	TRUE	FALSE	TRUE
PC 38:6		PC 38:6	PC 38:6	313.98		806.6	Unit	184.1	Unit					1	0		Light	1	1		1	TRUE	FALSE	TRUE
PC 38:7		PC 38:7	PC 38:7	292.02		804.6	Unit	184.1	Unit					1	0		Light	1	1		1	TRUE	FALSE	TRUE
PC 39:5		PC 39:5	PC 39:5	335.04		822.6	Unit	184.1	Unit					1	0		Light	1	1		1	TRUE	FALSE	TRUE
PC 39:6		PC 39:6	PC 39:6	327.72		820.6	Unit	184.1	Unit					1	0		Light	1	1		1	TRUE	FALSE	TRUE
PC 40:4		PC 40:4	PC 40:4	358.86		838.6	Unit	184.1	Unit					1	0		Light	1	1		1	TRUE	FALSE	TRUE
PC 40:5		PC 40:5	PC 40:5	346.02		836.6	Unit	184.1	Unit					1	0		Light	1	1		1	TRUE	FALSE	TRUE
PC 40:6		PC 40:6	PC 40:6	334.98		834.6	Unit	184.1	Unit					1	0		Light	1	1		1	TRUE	FALSE	TRUE
PC 40:7		PC 40:7	PC 40:7	317.58		832.6	Unit	184.1	Unit					1	0		Light	1	1		1	TRUE	FALSE	TRUE
PC 40:8		PC 40:8	PC 40:8	303.84		830.6	Unit	184.1	Unit					1	0		Light	1	1		1	TRUE	FALSE	TRUE
PC O-32:0		PC O-32:0	PC O-32:0	351.18		720.6	Unit	184.1	Unit					1	0		Light	1	1		1	TRUE	FALSE	TRUE
PC O-32:1		PC O-32:1	PC O-32:1	332.88		718.5	Unit	184.1	Unit					1	0		Light	1	1		1	TRUE	FALSE	TRUE
PC O-32:2		PC O-32:2	PC O-32:2	314.4		716.6	Unit	184.1	Unit					1	0		Light	1	1		1	TRUE	FALSE	TRUE
PC O-34:1		PC O-34:1	PC O-34:1	353.82		746.6	Unit	184.1	Unit					1	0		Light	1	1		1	TRUE	FALSE	TRUE
PC O-34:2		PC O-34:2	PC O-34:2	337.32		744.6	Unit	184.1	Unit					1	0		Light	1	1		1	TRUE	FALSE	TRUE
PC O-34:3		PC O-34:3	PC O-34:3	318		742.5	Unit	184.1	Unit					1	0		Light	1	1		1	TRUE	FALSE	TRUE
PC O-36:2		PC O-36:2	PC O-36:2	360.06		772.6	Unit	184.1	Unit					1	0		Light	1	1		1	TRUE	FALSE	TRUE
PC O-36:3		PC O-36:3	PC O-36:3	344.46		770.6	Unit	184.1	Unit					1	0		Light	1	1		1	TRUE	FALSE	TRUE
PC O-36:4		PC O-36:4	PC O-36:4	336.24		768.6	Unit	184.1	Unit					1	0		Light	1	1		1	TRUE	FALSE	TRUE
PC O-36:5		PC O-36:5	PC O-36:5	317.82		766.6	Unit	184.1	Unit					1	0		Light	1	1		1	TRUE	FALSE	TRUE
PC O-38:4		PC O-38:4	PC O-38:4	358.02		796.6	Unit	184.1	Unit					1	0		Light	1	1		1	TRUE	FALSE	TRUE
PC O-38:5		PC O-38:5	PC O-38:5	337.86		794.6	Unit	184.1	Unit					1	0		Light	1	1		1	TRUE	FALSE	TRUE
PC O-38:6		PC O-38:6	PC O-38:6	319.56		792.6	Unit	184.1	Unit					1	0		Light	1	1		1	TRUE	FALSE	TRUE
PC O-40:5		PC O-40:5	PC O-40:5	358.92		822.6	Unit	184.1	Unit					1	0		Light	1	1		1	TRUE	FALSE	TRUE
PC O-40:6		PC O-40:6	PC O-40:6	340.56		820.6	Unit	184.1	Unit					1	0		Light	1	1		1	TRUE	FALSE	TRUE
PC P-30:0		PC P-30:0	PC P-30:0	325.56		690.4	Unit	184.1	Unit					1	0		Light	1	1		1	TRUE	FALSE	TRUE
PC P-32:0		PC P-32:0	PC P-32:0	348.42		718.5	Unit	184.1	Unit					1	0		Light	1	1		1	TRUE	FALSE	TRUE
PC P-32:1		PC P-32:1	PC P-32:1	331.02		716.6	Unit	184.1	Unit					1	0		Light	1	1		1	TRUE	FALSE	TRUE
PC P-34:1		PC P-34:1	PC P-34:1	351.06		744.6	Unit	184.1	Unit					1	0		Light	1	1		1	TRUE	FALSE	TRUE
PC P-34:2		PC P-34:2	PC P-34:2	335.46		742.5	Unit	184.1	Unit					1	0		Light	1	1		1	TRUE	FALSE	TRUE
PC P-34:3		PC P-34:3	PC P-34:3	312.42		740.6	Unit	184.1	Unit					1	0		Light	1	1		1	TRUE	FALSE	TRUE
PC P-36:2		PC P-36:2	PC P-36:2	357.3		770.6	Unit	184.1	Unit					1	0		Light	1	1		1	TRUE	FALSE	TRUE
PC P-36:4		PC P-36:4	PC P-36:4	332.52		766.6	Unit	184.1	Unit					1	0		Light	1	1		1	TRUE	FALSE	TRUE
PC P-36:5		PC P-36:5	PC P-36:5	317.88		764.6	Unit	184.1	Unit					1	0		Light	1	1		1	TRUE	FALSE	TRUE
PC P-38:4		PC P-38:4	PC P-38:4	354.36		794.6	Unit	184.1	Unit					1	0		Light	1	1		1	TRUE	FALSE	TRUE
PC P-38:5		PC P-38:5	PC P-38:5	335.16		792.6	Unit	184.1	Unit					1	0		Light	1	1		1	TRUE	FALSE	TRUE
PC P-38:6		PC P-38:6	PC P-38:6	317.76		790.6	Unit	184.1	Unit					1	0		Light	1	1		1	TRUE	FALSE	TRUE
CE 15:0		CE 15:0	CE 15:0-D2	495.42		628.6	Unit	369.3	Unit					1	0		Light	1	1		2	FALSE	FALSE	TRUE
CE 16:0		CE 16:0	CE 16:0-D2	499.08		642.6	Unit	369.3	Unit					1	0		Light	1	1		2	FALSE	FALSE	TRUE
CE 16:1		CE 16:1	CE 16:1-D2	488.1		640.6	Unit	369.3	Unit					1	0		Light	1	1		2	FALSE	FALSE	TRUE
CE 17:0		CE 17:0	CE 17:0-D2	502.68		656.6	Unit	369.3	Unit					1	0		Light	1	1		2	FALSE	FALSE	TRUE
CE 17:1		CE 17:1	CE 17:1-D2	493.56		654.6	Unit	369.3	Unit					1	0		Light	1	1		2	FALSE	FALSE	TRUE
CE 18:0		CE 18:0	CE 18:0-D2	508.98		670.7	Unit	369.3	Unit					1	0		Light	1	1		2	FALSE	FALSE	TRUE
CE 18:1		CE 18:1	CE 18:1-D2	499.92		668.6	Unit	369.3	Unit					1	0		Light	1	1		2	FALSE	FALSE	TRUE
CE 18:2		CE 18:2	CE 18:2-D2	489.9		666.6	Unit	369.3	Unit					1	0		Light	1	1		2	FALSE	FALSE	TRUE
CE 18:3		CE 18:3	CE 18:3-D2	482.64		664.6	Unit	369.3	Unit					1	0		Light	1	1		2	FALSE	FALSE	TRUE
CE 20:1		CE 20:1	CE 20:1-D2	508.86		696.7	Unit	369.3	Unit					1	0		Light	1	1		2	FALSE	FALSE	TRUE
CE 20:2		CE 20:2	CE 20:2-D2	500.7		694.7	Unit	369.3	Unit					1	0		Light	1	1		2	FALSE	FALSE	TRUE
CE 20:3		CE 20:3	CE 20:3-D2	492.6		692.6	Unit	369.3	Unit					1	0		Light	1	1		2	FALSE	FALSE	TRUE
CE 20:4		CE 20:4	CE 20:4-D2	485.28		690.6	Unit	369.3	Unit					1	0		Light	1	1		2	FALSE	FALSE	TRUE
CE 20:5		CE 20:5	CE 20:5-D2	476.22		688.6	Unit	369.3	Unit					1	0		Light	1	1		2	FALSE	FALSE	TRUE
CE 22:4		CE 22:4	CE 22:4-D2	493.44		718.7	Unit	369.3	Unit					1	0		Light	1	1		2	FALSE	FALSE	TRUE
CE 22:5		CE 22:5	CE 22:5-D2	486.18		716.6	Unit	369.3	Unit					1	0		Light	1	1		2	FALSE	FALSE	TRUE
CE 22:6		CE 22:6	CE 22:6-D2	479.82		714.6	Unit	369.3	Unit					1	0		Light	1	1		2	FALSE	FALSE	TRUE
CE 24:4		CE 24:4	CE 24:4-D2	502.44		746.7	Unit	369.3	Unit					1	0		Light	1	1		2	FALSE	FALSE	TRUE
DG 12:0_12:0 [-12:0] (IS)		DG 12:0_12:0 [-12:0] (IS)	DG 12:0_12:0 [-12:0] (IS)-D2	294.42		474.7	Unit	257.1	Unit					1	0		Heavy	1	1		2	FALSE	FALSE	TRUE
DG 14:0_16:0 [-16:0]		DG 14:0_16:0 [-16:0]	DG 14:0_16:0 [-16:0]-D2	366.12		558.5	Unit	285.2	Unit					1	0		Light	1	1		2	FALSE	FALSE	TRUE
DG 14:0_16:1 [-16:1]		DG 14:0_16:1 [-16:1]	DG 14:0_16:1 [-16:1]-D2	350.46		556.5	Unit	285.2	Unit					1	0		Light	1	1		2	FALSE	FALSE	TRUE
DG 14:0_18:1 [-14:0]		DG 14:0_18:1 [-14:0]	DG 14:0_18:1 [-14:0]-D2	369.72		584.5	Unit	339.3	Unit					1	0		Light	1	1		2	FALSE	FALSE	TRUE
DG 14:0_18:1 [-18:1]		DG 14:0_18:1 [-18:1]	DG 14:0_18:1 [-18:1]-D2	370.62		584.5	Unit	285.2	Unit					1	0		Light	1	1		2	FALSE	FALSE	TRUE
DG 16:0_16:0 [-16:0]		DG 16:0_16:0 [-16:0]	DG 16:0_16:0 [-16:0]-D2	388.08		586.5	Unit	313.2	Unit					1	0		Light	1	1		2	FALSE	FALSE	TRUE
DG 16:0_18:0 [-16:0]		DG 16:0_18:0 [-16:0]	DG 16:0_18:0 [-16:0]-D2	406.2		614.6	Unit	341.3	Unit					1	0		Light	1	1		2	FALSE	FALSE	TRUE
DG 16:0_18:0 [-16:1]		DG 16:0_18:0 [-16:1]	DG 16:0_18:0 [-16:1]-D2	356.88		582.5	Unit	311.2	Unit					1	0		Light	1	1		2	FALSE	FALSE	TRUE
DG 16:0_18:0 [-18:0]		DG 16:0_18:0 [-18:0]	DG 16:0_18:0 [-18:0]-D2	405.24		614.6	Unit	313.3	Unit					1	0		Light	1	1		2	FALSE	FALSE	TRUE
DG 16:0_20:4 [-20:4]		DG 16:0_20:4 [-20:4]	DG 16:0_20:4 [-20:4]-D2	372.36		634.5	Unit	313.2	Unit					1	0		Light	1	1		2	FALSE	FALSE	TRUE
DG 16:1_18:1 [-16:1]		DG 16:1_18:1 [-16:1]	DG 16:1_18:1 [-16:1]-D2	374.28		610.5	Unit	339.2	Unit					1	0		Light	1	1		2	FALSE	FALSE	TRUE
DG 16:1_18:1 [-18:1]		DG 16:1_18:1 [-18:1]	DG 16:1_18:1 [-18:1]-D2	375.18		610.5	Unit	311.2	Unit					1	0		Light	1	1		2	FALSE	FALSE	TRUE
DG 18:0_18:0 [-18:0]		DG 18:0_18:0 [-18:0]	DG 18:0_18:0 [-18:0]-D2	422.4		642.6	Unit	341.3	Unit					1	0		Light	1	1		2	FALSE	FALSE	TRUE
DG 18:0_20:4 [-20:4]		DG 18:0_20:4 [-20:4]	DG 18:0_20:4 [-20:4]-D2	392.28		662.6	Unit	341.3	Unit					1	0		Light	1	1		2	FALSE	FALSE	TRUE
DG 18:1_18:1 [-18:1]		DG 18:1_18:1 [-18:1]	DG 18:1_18:1 [-18:1]-D2	392.4		638.6	Unit	339.3	Unit					1	0		Light	1	1		2	FALSE	FALSE	TRUE
DG 18:1_18:3 [-18:3]		DG 18:1_18:3 [-18:3]	DG 18:1_18:3 [-18:3]-D2	365.04		634.5	Unit	339.2	Unit					1	0		Light	1	1		2	FALSE	FALSE	TRUE
DG 18:2_18:2 [-18:2]		DG 18:2_18:2 [-18:2]	DG 18:2_18:2 [-18:2]-D2	362.28		634.5	Unit	337.2	Unit					1	0		Light	1	1		2	FALSE	FALSE	TRUE
DG 18:2_20:4 [-20:4]		DG 18:2_20:4 [-20:4]	DG 18:2_20:4 [-20:4]-D2	359.52		658.5	Unit	337.2	Unit					1	0		Light	1	1		2	FALSE	FALSE	TRUE
LPE 14:0 (IS)		LPE 14:0 (IS)	LPE 14:0 (IS)-D2	137.52		426.3	Unit	285.2	Unit					1	0		Heavy	1	1		2	FALSE	FALSE	TRUE
LPE 16:0		LPE 16:0	LPE 16:0-D2	178.26		454.3	Unit	313.3	Unit					1	0		Light	1	1		2	FALSE	FALSE	TRUE
LPE 18:0		LPE 18:0	LPE 18:0-D2	208.38		482.3	Unit	341.3	Unit					1	0		Light	1	1		2	FALSE	FALSE	TRUE
LPE 18:1		LPE 18:1	LPE 18:1-D2	185.46		480.3	Unit	339.3	Unit					1	0		Light	1	1		2	FALSE	FALSE	TRUE
LPE 18:2		LPE 18:2	LPE 18:2-D2	162.9		478.3	Unit	337.3	Unit					1	0		Light	1	1		2	FALSE	FALSE	TRUE
LPE 20:4		LPE 20:4	LPE 20:4-D2	160.92		502.3	Unit	361.3	Unit					1	0		Light	1	1		2	FALSE	FALSE	TRUE
LPE 22:6		LPE 22:6	LPE 22:6-D2	157.14		526.3	Unit	385.3	Unit					1	0		Light	1	1		2	FALSE	FALSE	TRUE
PE 28:0 (IS)		PE 28:0 (IS)	PE 28:0 (IS)-D2	296.16		636.5	Unit	495.5	Unit					1	0		Heavy	1	1		2	FALSE	FALSE	TRUE
PE 34:1		PE 34:1	PE 34:1-D2	346.62		718.5	Unit	577.5	Unit					1	0		Light	1	1		2	FALSE	FALSE	TRUE
PE 34:2		PE 34:2	PE 34:2-D2	330.12		716.5	Unit	575.5	Unit					1	0		Light	1	1		2	FALSE	FALSE	TRUE
PE 36:1		PE 36:1	PE 36:1-D2	366.6		746.6	Unit	605.6	Unit					1	0		Light	1	1		2	FALSE	FALSE	TRUE
PE 36:2		PE 36:2	PE 36:2-D2	352.86		744.6	Unit	603.5	Unit					1	0		Light	1	1		2	FALSE	FALSE	TRUE
PE 36:3		PE 36:3	PE 36:3-D2	333.66		742.5	Unit	601.5	Unit					1	0		Light	1	1		2	FALSE	FALSE	TRUE
PE 36:4		PE 36:4	PE 36:4-D2	328.14		740.5	Unit	599.5	Unit					1	0		Light	1	1		2	FALSE	FALSE	TRUE
PE 38:3		PE 38:3	PE 38:3-D2	359.1		770.6	Unit	629.6	Unit					1	0		Light	1	1		2	FALSE	FALSE	TRUE
PE 38:4		PE 38:4	PE 38:4-D2	350.88		768.6	Unit	627.5	Unit					1	0		Light	1	1		2	FALSE	FALSE	TRUE
PE 38:5		PE 38:5	PE 38:5-D2	331.62		766.5	Unit	625.5	Unit					1	0		Light	1	1		2	FALSE	FALSE	TRUE
PE 38:6		PE 38:6	PE 38:6-D2	324.3		764.5	Unit	623.5	Unit					1	0		Light	1	1		2	FALSE	FALSE	TRUE
PE 40:4		PE 40:4	PE 40:4-D2	364.5		796.6	Unit	655.6	Unit					1	0		Light	1	1		2	FALSE	FALSE	TRUE
PE 40:5		PE 40:5	PE 40:5-D2	352.5		794.6	Unit	653.6	Unit					1	0		Light	1	1		2	FALSE	FALSE	TRUE
PE 40:6		PE 40:6	PE 40:6-D2	345.24		792.6	Unit	651.5	Unit					1	0		Light	1	1		2	FALSE	FALSE	TRUE
PE O-18:1/20:3		PE O-18:1/20:3	PE O-18:1/20:3-D2	359.22		754.6	Unit	613.6	Unit					1	0		Light	1	1		2	FALSE	FALSE	TRUE
PE P-20:0/20:4 [FA]		PE P-20:0/20:4 [FA]	PE P-20:0/20:4 [FA]-D2	383.88		780.6	Unit	361.3	Unit					1	0		Light	1	1		2	FALSE	FALSE	TRUE
PE P-20:0/20:4 [head group]		PE P-20:0/20:4 [head group]	PE P-20:0/20:4 [head group]-D2	382.92		780.6	Unit	420.3	Unit					1	0		Light	1	1		2	FALSE	FALSE	TRUE
PG 28:0 (IS)		PG 28:0 (IS)	PG 28:0 (IS)-D2	267.48		684.6	Unit	495.5	Unit					1	0		Heavy	1	1		2	FALSE	FALSE	TRUE
PG 34:1		PG 34:1	PG 34:1-D2	317.82		766.6	Unit	577.5	Unit					1	0		Light	1	1		2	FALSE	FALSE	TRUE
PI 25:0 (IS)		PI 25:0 (IS)	PI 25:0 (IS)-D2	227.46		730.3	Unit	453.2	Unit					1	0		Heavy	1	1		2	FALSE	FALSE	TRUE
PI 32:1		PI 32:1	PI 32:1-D2	290.1		826.5	Unit	549.5	Unit					1	0		Light	1	1		2	FALSE	FALSE	TRUE
PI 34:1		PI 34:1	PI 34:1-D2	310.2		854.6	Unit	577.6	Unit					1	0		Light	1	1		2	FALSE	FALSE	TRUE
PI 34:2		PI 34:2	PI 34:2-D2	294.6		852.6	Unit	575.6	Unit					1	0		Light	1	1		2	FALSE	FALSE	TRUE
PI 36:1		PI 36:1	PI 36:1-D2	331.26		882.6	Unit	605.6	Unit					1	0		Light	1	1		2	FALSE	FALSE	TRUE
PI 36:2		PI 36:2	PI 36:2-D2	317.52		880.6	Unit	603.6	Unit					1	0		Light	1	1		2	FALSE	FALSE	TRUE
PI 36:3		PI 36:3	PI 36:3-D2	298.26		878.6	Unit	601.6	Unit					1	0		Light	1	1		2	FALSE	FALSE	TRUE
PI 36:4		PI 36:4	PI 36:4-D2	293.64		876.6	Unit	599.6	Unit					1	0		Light	1	1		2	FALSE	FALSE	TRUE
PI 38:2		PI 38:2	PI 38:2-D2	336.78		908.6	Unit	631.6	Unit					1	0		Light	1	1		2	FALSE	FALSE	TRUE
PI 38:3		PI 38:3	PI 38:3-D2	323.88		906.6	Unit	629.6	Unit					1	0		Light	1	1		2	FALSE	FALSE	TRUE
PI 38:4		PI 38:4	PI 38:4-D2	316.56		904.6	Unit	627.6	Unit					1	0		Light	1	1		2	FALSE	FALSE	TRUE
PI 38:5		PI 38:5	PI 38:5-D2	296.4		902.6	Unit	625.6	Unit					1	0		Light	1	1		2	FALSE	FALSE	TRUE
PI 38:6		PI 38:6	PI 38:6-D2	288.12		900.6	Unit	623.6	Unit					1	0		Light	1	1		2	FALSE	FALSE	TRUE
PI 40:4		PI 40:4	PI 40:4-D2	330.3		932.6	Unit	655.6	Unit					1	0		Light	1	1		2	FALSE	FALSE	TRUE
PI 40:5		PI 40:5	PI 40:5-D2	317.4		930.6	Unit	653.6	Unit					1	0		Light	1	1		2	FALSE	FALSE	TRUE
PI 40:6		PI 40:6	PI 40:6-D2	310.08		928.6	Unit	651.6	Unit					1	0		Light	1	1		2	FALSE	FALSE	TRUE
PS 28:0 (IS)		PS 28:0 (IS)	PS 28:0 (IS)-D2	263.94		680.5	Unit	495.5	Unit					1	0		Heavy	1	1		2	FALSE	FALSE	TRUE
PS 38:4		PS 38:4	PS 38:4-D2	319.44		812.5	Unit	627.5	Unit					1	0		Light	1	1		2	FALSE	FALSE	TRUE
LPC 14:0		LPC 14:0	LPC 14:0-D2	132.06		468.3	Unit	184.1	Unit					1	0		Light	1	1		2	FALSE	FALSE	TRUE
LPC 15:0		LPC 15:0	LPC 15:0-D2	155.58		482.3	Unit	184.1	Unit					1	0		Light	1	1		2	FALSE	FALSE	TRUE
LPC 16:0		LPC 16:0	LPC 16:0-D2	173.58		496.3	Unit	184.1	Unit					1	0		Light	1	1		2	FALSE	FALSE	TRUE
LPC 16:1		LPC 16:1	LPC 16:1-D2	145.5		494.3	Unit	184.1	Unit					1	0		Light	1	1		2	FALSE	FALSE	TRUE
LPC 17:0		LPC 17:0	LPC 17:0-D2	189.84		510.4	Unit	184.1	Unit					1	0		Light	1	1		2	FALSE	FALSE	TRUE
LPC 17:1		LPC 17:1	LPC 17:1-D2	165.42		508.4	Unit	184.1	Unit					1	0		Light	1	1		2	FALSE	FALSE	TRUE
LPC 18:0		LPC 18:0	LPC 18:0-D2	203.52		524.4	Unit	184.1	Unit					1	0		Light	1	1		2	FALSE	FALSE	TRUE
LPC 18:1		LPC 18:1	LPC 18:1-D2	180.66		522.4	Unit	184.1	Unit					1	0		Light	1	1		2	FALSE	FALSE	TRUE
LPC 18:2		LPC 18:2	LPC 18:2-D2	158.1		520.3	Unit	184.1	Unit					1	0		Light	1	1		2	FALSE	FALSE	TRUE
LPC 18:3		LPC 18:3	LPC 18:3-D2	132.78		518.3	Unit	184.1	Unit					1	0		Light	1	1		2	FALSE	FALSE	TRUE
LPC 19:0		LPC 19:0	LPC 19:0-D2	217.02		538.4	Unit	184.1	Unit					1	0		Light	1	1		2	FALSE	FALSE	TRUE
LPC 20:0 (IS)		LPC 20:0 (IS)	LPC 20:0 (IS)-D2	229.68		552.4	Unit	184.1	Unit					1	0		Heavy	1	1		2	FALSE	FALSE	TRUE
LPC 20:1		LPC 20:1	LPC 20:1-D2	207.78		550.4	Unit	184.1	Unit					1	0		Light	1	1		2	FALSE	FALSE	TRUE
LPC 20:2		LPC 20:2	LPC 20:2-D2	188.7		548.4	Unit	184.1	Unit					1	0		Light	1	1		2	FALSE	FALSE	TRUE
LPC 20:3		LPC 20:3	LPC 20:3-D2	170.64		546.4	Unit	184.1	Unit					1	0		Light	1	1		2	FALSE	FALSE	TRUE
LPC 20:4		LPC 20:4	LPC 20:4-D2	156.18		544.3	Unit	184.1	Unit					1	0		Light	1	1		2	FALSE	FALSE	TRUE
LPC 20:5		LPC 20:5	LPC 20:5-D2	132.66		542.3	Unit	184.1	Unit					1	0		Light	1	1		2	FALSE	FALSE	TRUE
LPC 22:0		LPC 22:0	LPC 22:0-D2	257.88		580.4	Unit	184.1	Unit					1	0		Light	1	1		2	FALSE	FALSE	TRUE
LPC 22:1		LPC 22:1	LPC 22:1-D2	230.52		578.4	Unit	184.1	Unit					1	0		Light	1	1		2	FALSE	FALSE	TRUE
LPC 22:5		LPC 22:5	LPC 22:5-D2	164.22		570.4	Unit	184.1	Unit					1	0		Light	1	1		2	FALSE	FALSE	TRUE
LPC 22:6		LPC 22:6	LPC 22:6-D2	152.52		568.3	Unit	184.1	Unit					1	0		Light	1	1		2	FALSE	FALSE	TRUE
LPC 24:0		LPC 24:0	LPC 24:0-D2	285.24		608.5	Unit	184.1	Unit					1	0		Light	1	1		2	FALSE	FALSE	TRUE
LPC 26:0		LPC 26:0	LPC 26:0-D2	305.34		636.5	Unit	184.1	Unit					1	0		Light	1	1		2	FALSE	FALSE	TRUE
LPC O-16:0		LPC O-16:0	LPC O-16:0-D2	187.2		482.4	Unit	104.1	Unit					1	0		Light	1	1		2	FALSE	FALSE	TRUE
LPC O-18:0		LPC O-18:0	LPC O-18:0-D2	215.46		510.4	Unit	104.1	Unit					1	0		Light	1	1		2	FALSE	FALSE	TRUE
LPC O-18:1		LPC O-18:1	LPC O-18:1-D2	192.66		508.4	Unit	104.1	Unit					1	0		Light	1	1		2	FALSE	FALSE	TRUE
LPC O-20:0		LPC O-20:0	LPC O-20:0-D2	243.54		538.4	Unit	104.1	Unit					1	0		Light	1	1		2	FALSE	FALSE	TRUE
LPC O-20:1		LPC O-20:1	LPC O-20:1-D2	218.94		536.4	Unit	104.1	Unit					1	0		Light	1	1		2	FALSE	FALSE	TRUE
PC 28:0 (IS)		PC 28:0 (IS)	PC 28:0 (IS)-D2	288.72		678.5	Unit	184.1	Unit					1	0		Heavy	1	1		2	FALSE	FALSE	TRUE
PC 29:0		PC 29:0	PC 29:0-D2	299.76		692.5	Unit	184.1	Unit					1	0		Light	1	1		2	FALSE	FALSE	TRUE
PC 31:0		PC 31:0	PC 31:0-D2	324.54		720.6	Unit	184.1	Unit					1	0		Light	1	1		2	FALSE	FALSE	TRUE
PC 31:1		PC 31:1	PC 31:1-D2	306.06		718.5	Unit	184.1	Unit					1	0		Light	1	1		2	FALSE	FALSE	TRUE
PC 32:0		PC 32:0	PC 32:0-D2	335.52		734.6	Unit	184.1	Unit					1	0		Light	1	1		2	FALSE	FALSE	TRUE
PC 32:1		PC 32:1	PC 32:1-D2	317.1		732.6	Unit	184.1	Unit					1	0		Light	1	1		2	FALSE	FALSE	TRUE
PC 32:2		PC 32:2	PC 32:2-D2	299.58		730.5	Unit	184.1	Unit					1	0		Light	1	1		2	FALSE	FALSE	TRUE
PC 32:3		PC 32:3	PC 32:3-D2	283.02		728.5	Unit	184.1	Unit					1	0		Light	1	1		2	FALSE	FALSE	TRUE
PC 33:1		PC 33:1	PC 33:1-D2	328.08		746.6	Unit	184.1	Unit					1	0		Light	1	1		2	FALSE	FALSE	TRUE
PC 33:2		PC 33:2	PC 33:2-D2	311.52		744.6	Unit	184.1	Unit					1	0		Light	1	1		2	FALSE	FALSE	TRUE
PC 34:0		PC 34:0	PC 34:0-D2	357.36		762.6	Unit	184.1	Unit					1	0		Light	1	1		2	FALSE	FALSE	TRUE
PC 34:1		PC 34:1	PC 34:1-D2	339.06		760.6	Unit	184.1	Unit					1	0		Light	1	1		2	FALSE	FALSE	TRUE
PC 34:3		PC 34:3	PC 34:3-D2	305.04		756.6	Unit	184.1	Unit					1	0		Light	1	1		2	FALSE	FALSE	TRUE
PC 34:4		PC 34:4	PC 34:4-D2	297.72		754.5	Unit	184.1	Unit					1	0		Light	1	1		2	FALSE	FALSE	TRUE
PC 35:1		PC 35:1	PC 35:1-D2	349.92		774.6	Unit	184.1	Unit					1	0		Light	1	1		2	FALSE	FALSE	TRUE
PC 35:2		PC 35:2	PC 35:2-D2	334.32		772.6	Unit	184.1	Unit					1	0		Light	1	1		2	FALSE	FALSE	TRUE
PC 35:3		PC 35:3	PC 35:3-D2	316.92		770.6	Unit	184.1	Unit					1	0		Light	1	1		2	FALSE	FALSE	TRUE
PC 35:4		PC 35:4	PC 35:4-D2	309.54		768.6	Unit	184.1	Unit					1	0		Light	1	1		2	FALSE	FALSE	TRUE
PC 36:1		PC 36:1	PC 36:1-D2	360.84		788.6	Unit	184.1	Unit					1	0		Light	1	1		2	FALSE	FALSE	TRUE
PC 36:2		PC 36:2	PC 36:2-D2	347.16		786.6	Unit	184.1	Unit					1	0		Light	1	1		2	FALSE	FALSE	TRUE
PC 36:3		PC 36:3	PC 36:3-D2	326.94		784.6	Unit	184.1	Unit					1	0		Light	1	1		2	FALSE	FALSE	TRUE
PC 36:4		PC 36:4	PC 36:4-D2	319.62		782.6	Unit	184.1	Unit					1	0		Light	1	1		2	FALSE	FALSE	TRUE
PC 36:5		PC 36:5	PC 36:5-D2	305.82		780.6	Unit	184.1	Unit					1	0		Light	1	1		2	FALSE	FALSE	TRUE
PC 37:4		PC 37:4	PC 37:4-D2	332.34		796.6	Unit	184.1	Unit					1	0		Light	1	1		2	FALSE	FALSE	TRUE
PC 37:5		PC 37:5	PC 37:5-D2	314.94		794.6	Unit	184.1	Unit					1	0		Light	1	1		2	FALSE	FALSE	TRUE
PC 38:2		PC 38:2	PC 38:2-D2	364.44		814.6	Unit	184.1	Unit					1	0		Light	1	1		2	FALSE	FALSE	TRUE
PC 38:3		PC 38:3	PC 38:3-D2	352.5		812.6	Unit	184.1	Unit					1	0		Light	1	1		2	FALSE	FALSE	TRUE
PC 38:4		PC 38:4	PC 38:4-D2	343.32		810.6	Unit	184.1	Unit					1	0		Light	1	1		2	FALSE	FALSE	TRUE
PC 38:5		PC 38:5	PC 38:5-D2	324.06		808.6	Unit	184.1	Unit					1	0		Light	1	1		2	FALSE	FALSE	TRUE
PC 38:6		PC 38:6	PC 38:6-D2	313.98		806.6	Unit	184.1	Unit					1	0		Light	1	1		2	FALSE	FALSE	TRUE
PC 38:7		PC 38:7	PC 38:7-D2	292.02		804.6	Unit	184.1	Unit					1	0		Light	1	1		2	FALSE	FALSE	TRUE
PC 39:5		PC 39:5	PC 39:5-D2	335.04		822.6	Unit	184.1	Unit					1	0		Light	1	1		2	FALSE	FALSE	TRUE
PC 39:6		PC 39:6	PC 39:6-D2	327.72		820.6	Unit	184.1	Unit					1	0		Light	1	1		2	FALSE	FALSE	TRUE
PC 40:4		PC 40:4	PC 40:4-D2	358.86		838.6	Unit	184.1	Unit					1	0		Light	1	1		2	FALSE	FALSE	TRUE
PC 40:5		PC 40:5	PC 40:5-D2	346.02		836.6	Unit	184.1	Unit					1	0		Light	1	1		2	FALSE	FALSE	TRUE
PC 40:6		PC 40:6	PC 40:6-D2	334.98		834.6	Unit	184.1	Unit					1	0		Light	1	1		2	FALSE	FALSE	TRUE
PC 40:7		PC 40:7	PC 40:7-D2	317.58		832.6	Unit	184.1	Unit					1	0		Light	1	1		2	FALSE	FALSE	TRUE
PC 40:8		PC 40:8	PC 40:8-D2	303.84		830.6	Unit	184.1	Unit					1	0		Light	1	1		2	FALSE	FALSE	TRUE
PC O-32:0		PC O-32:0	PC O-32:0-D2	351.18		720.6	Unit	184.1	Unit					1	0		Light	1	1		2	FALSE	FALSE	TRUE
PC O-32:1		PC O-32:1	PC O-32:1-D2	332.88		718.5	Unit	184.1	Unit					1	0		Light	1	1		2	FALSE	FALSE	TRUE
PC O-32:2		PC O-32:2	PC O-32:2-D2	314.4		716.6	Unit	184.1	Unit					1	0		Light	1	1		2	FALSE	FALSE	TRUE
PC O-34:1		PC O-34:1	PC O-34:1-D2	353.82		746.6	Unit	184.1	Unit					1	0		Light	1	1		2	FALSE	FALSE	TRUE
PC O-34:2		PC O-34:2	PC O-34:2-D2	337.32		744.6	Unit	184.1	Unit					1	0		Light	1	1		2	FALSE	FALSE	TRUE
PC O-34:3		PC O-34:3	PC O-34:3-D2	318		742.5	Unit	184.1	Unit					1	0		Light	1	1		2	FALSE	FALSE	TRUE
PC O-36:2		PC O-36:2	PC O-36:2-D2	360.06		772.6	Unit	184.1	Unit					1	0		Light	1	1		2	FALSE	FALSE	TRUE
PC O-36:3		PC O-36:3	PC O-36:3-D2	344.46		770.6	Unit	184.1	Unit					1	0		Light	1	1		2	FALSE	FALSE	TRUE
PC O-36:4		PC O-36:4	PC O-36:4-D2	336.24		768.6	Unit	184.1	Unit					1	0		Light	1	1		2	FALSE	FALSE	TRUE
PC O-36:5		PC O-36:5	PC O-36:5-D2	317.82		766.6	Unit	184.1	Unit					1	0		Light	1	1		2	FALSE	FALSE	TRUE
PC O-38:4		PC O-38:4	PC O-38:4-D2	358.02		796.6	Unit	184.1	Unit					1	0		Light	1	1		2	FALSE	FALSE	TRUE
PC O-38:5		PC O-38:5	PC O-38:5-D2	337.86		794.6	Unit	184.1	Unit					1	0		Light	1	1		2	FALSE	FALSE	TRUE
PC O-38:6		PC O-38:6	PC O-38:6-D2	319.56		792.6	Unit	184.1	Unit					1	0		Light	1	1		2	FALSE	FALSE	TRUE
PC O-40:5		PC O-40:5	PC O-40:5-D2	358.92		822.6	Unit	184.1	Unit					1	0		Light	1	1		2	FALSE	FALSE	TRUE
PC O-40:6		PC O-40:6	PC O-40:6-D2	340.56		820.6	Unit	184.1	Unit					1	0		Light	1	1		2	FALSE	FALSE	TRUE
PC P-30:0		PC P-30:0	PC P-30:0-D2	325.56		690.4	Unit	184.1	Unit					1	0		Light	1	1		2	FALSE	FALSE	TRUE
PC P-32:0		PC P-32:0	PC P-32:0-D2	348.42		718.5	Unit	184.1	Unit					1	0		Light	1	1		2	FALSE	FALSE	TRUE
PC P-32:1		PC P-32:1	PC P-32:1-D2	331.02		716.6	Unit	184.1	Unit					1	0		Light	1	1		2	FALSE	FALSE	TRUE
PC P-34:1		PC P-34:1	PC P-34:1-D2	351.06		744.6	Unit	184.1	Unit					1	0		Light	1	1		2	FALSE	FALSE	TRUE
PC P-34:2		PC P-34:2	PC P-34:2-D2	335.46		742.5	Unit	184.1	Unit					1	0		Light	1	1		2	FALSE	FALSE	TRUE
PC P-34:3		PC P-34:3	PC P-34:3-D2	312.42		740.6	Unit	184.1	Unit					1	0		Light	1	1		2	FALSE	FALSE	TRUE
PC P-36:2		PC P-36:2	PC P-36:2-D2	357.3		770.6	Unit	184.1	Unit					1	0		Light	1	1		2	FALSE	FALSE	TRUE
PC P-36:4		PC P-36:4	PC P-36:4-D2	332.52		766.6	Unit	184.1	Unit					1	0		Light	1	1		2	FALSE	FALSE	TRUE
PC P-36:5		PC P-36:5	PC P-36:5-D2	317.88		764.6	Unit	184.1	Unit					1	0		Light	1	1		2	FALSE	FALSE	TRUE
PC P-38:4		PC P-38:4	PC P-38:4-D2	354.36		794.6	Unit	184.1	Unit					1	0		Light	1	1		2	FALSE	FALSE	TRUE
PC P-38:5		PC P-38:5	PC P-38:5-D2	335.16		792.6	Unit	184.1	Unit					1	0		Light	1	1		2	FALSE	FALSE	TRUE
PC P-38:6		PC P-38:6	PC P-38:6-D2	317.76		790.6	Unit	184.1	Unit					1	0		Light	1	1		2	FALSE	FALSE	TRUE
